# Switch in parasitic and autotrophic-dominated protist assemblages coupled to seasonal oligotrophic-mesotrophic gradients in the sunlit layer of a subtropical marine ecosystem

**DOI:** 10.1101/2024.10.16.618647

**Authors:** Yoav Avrahami, Raffaele Siano, Max Rubin-Blum, Gil Koplovitz, Nicolas Henry, Colomban de Vargas, Miguel J. Frada

## Abstract

Protists are major functional players in the oceans. Time-resolved epipelagic protist successions remain poorly described in subtropical ecosystems, limiting current understanding of food web dynamics and responses to environmental changes in these major world-ocean regions. Here, we used amplicon sequencing data and their trait-based annotation to examine the seasonality of planktonic protists in the subtropical Gulf of Aqaba (northern Red Sea). Temperature and nutrients were identified as major drivers of succession. Marked seasonal shifts in protists were detected. The warm, stratified oligotrophic period spanning through spring and summer were dominated by heterotrophs, including parasitic Syndiniales. By contrast, nutrient influx during deep convective-mixing in winter triggered a progressive shift to photoautotrophic communities dominated by few chlorophyte genera. Ephemeral phytoplankton blooms were detected during the mixing-to-stratification transition. Deeper winter mixing resulted in larger blooms dominated by diatoms and coccolithophores relative to chlorophytes prevalent during shallower mixing. This illustrates the impact of mixing-depth in the development and compostion of blooms. Comparisons with oceanwide rDNA datasets indicate that the oligotrophic protist assemblages from the Gulf of Aqaba resemble those from warm, open-oceans. This work provides a detailed assessment of the seasonality in protist communities and dominant functional strategies in a coastal subtropical planktonic ecosystem.
