## Supplementary Table 1 for "Switch in parasitic and autotrophic-dominated protist assemblages coupled to seasonal oligotrophic-mesotrophic gradients in the sunlit layer of a subtropical marine ecosystem"

cluster	Genus	group	sizeMin	sizeMax	Cover	Shape	Spicule	Symmetry	Polarity	Colony	Motility	Chloroplast	Plast_Origin	Ingestion	Behaviour	Mutualistic_Host	Symbiontic	Mucilage	Cyst_Spore	Ploidy
1	Algirosphaera	pico/nano-auto	0_10	0_10	Calcareous	Round	0	Asymetrical	Heteroploar	None	Swimmer	1	Constitutive	No	999	999	No	999	0	Haplodiplont
	Amphidinium	pico/nano-auto	0_10	10_50	Naked	Elongated	0	Asymetrical	Heteroploar	None	Swimmer	999	999	999	999	999	No	999	0	999
	Aureococcus	pico/nano-auto	0_10	0_10	Naked	Round	0	Bilateral	Heteroploar	None	Floater	1	Constitutive	No	999	999	No	999	0	999
	Bathycoccus	pico/nano-auto	0_10	0_10	Organic	Round	0	Bilateral	Heteroploar	None	Floater	1	Constitutive	No	999	999	No	999	0	999
	Chrysochromulina	pico/nano-auto	0_10	10_50	Organic	Round	0	Bilateral	Heteroploar	None	Swimmer	1	Constitutive	Phagotrophic	Active_Ambush_Feeder	999	No	1	0	Haplodiplont
	Cryptomonadales_XX	pico/nano-auto	0_10	10_50	Naked	Elongated	0	Bilateral	Heteroploar	None	Swimmer	1	Constitutive	No	999	999	No	999	0	999
	Cucumeridinium	pico/nano-auto	10_50	50_100	Naked	Round	0	Asymetrical	Heteroploar	None	Swimmer	1	Constitutive	Phagotrophic	999	999	No	999	0	999
	Dicrateria	pico/nano-auto	0_10	10_50	Organic	Round	0	Bilateral	Heteroploar	None	Swimmer	1	Constitutive	No	999	999	No	999	0	999
	Florenciellales_X	pico/nano-auto	0_10	0_10	Naked	Round	0	Bilateral	Heteroploar	None	Swimmer	1	Constitutive	No	999	999	No	999	0	999
	Gymnodinium	pico/nano-auto	10_50	50_100	Naked	Round	0	Asymetrical	Heteroploar	None	Swimmer	1	Constitutive	Phagotrophic	999	999	No	999	0	999
	Haptolina	pico/nano-auto	0_10	0_10	Organic	Round	1	Bilateral	Heteroploar	None	Swimmer	1	Constitutive	No	999	999	No	1	0	Haplodiplont
	Karenia	pico/nano-auto	10_50	50_100	Naked	Round	0	Asymetrical	Heteroploar	None	Swimmer	1	Constitutive	No	999	999	No	999	0	999
	Karlodinium	pico/nano-auto	0_10	10_50	Naked	Round	0	Asymetrical	Heteroploar	None	Swimmer	1	Constitutive	Myzocytotic	Cruise_Feeder	999	No	999	1	Haplodiplont
	Margalefidinium	pico/nano-auto	10_50	10_50	Naked	Elongated	0	Asymetrical	Heteroploar	None	Swimmer	1	Constitutive	Phagotrophic	999	999	No	999	1	999
	Micromonas	pico/nano-auto	0_10	0_10	Organic	Round	0	Bilateral	Heteroploar	None	Swimmer	1	Constitutive	No	999	999	No	999	0	999
	MOCH-2_XXX	pico/nano-auto	0_10	10_50	Naked	Round	0	Bilateral	Heteroploar	None	Swimmer	1	Constitutive	No	999	999	No	999	0	999
	MOCH-3_XXX	pico/nano-auto	0_10	10_50	Naked	Round	0	Bilateral	Heteroploar	None	Swimmer	1	Constitutive	No	999	999	No	999	0	999
	MOCH-4	pico/nano-auto	0_10	10_50	Naked	Round	0	Bilateral	Heteroploar	None	Swimmer	1	Constitutive	No	999	999	No	999	0	999
	MOCH-5_XXX	pico/nano-auto	0_10	10_50	Naked	Round	0	Bilateral	Heteroploar	None	Swimmer	1	Constitutive	No	999	999	No	999	0	999
	Ostreococcus	pico/nano-auto	0_10	0_10	Naked	Round	0	Bilateral	Heteroploar	None	Floater	1	Constitutive	No	999	999	No	999	0	999
	Pedinellales_X	pico/nano-auto	0_10	10_50	Siliceous	Round	0	Bilateral	Heteroploar	None	Swimmer	1	Constitutive	No	999	999	No	999	0	999
	Pelagomonas	pico/nano-auto	0_10	0_10	Naked	Round	0	Bilateral	Heteroploar	None	Swimmer	1	Constitutive	No	999	999	No	999	1	999
	Phaeocystis	pico/nano-auto	0_10	0_10	Organic	Round	0	Bilateral	Heteroploar	None	Swimmer	1	Constitutive	No	999	999	No	1	0	Haplodiplont
	Pinguiochrysis	pico/nano-auto	0_10	0_10	Naked	Round	0	Asymetrical	Heteroploar	None	Floater	1	Constitutive	No	999	999	999	999	0	999
	Proteomonas	pico/nano-auto	0_10	10_50	Organic	Elongated	0	Bilateral	Heteroploar	None	Swimmer	1	Constitutive	No	999	999	No	999	0	Haplodiplont
	Prymnesiophyceae_Clade_D_XX	pico/nano-auto	0_10	10_50	Organic	Round	0	Bilateral	Heteroploar	None	Swimmer	1	Constitutive	No	999	999	No	1	0	Haplodiplont
	Prymnesiophyceae_XXX	pico/nano-auto	0_10	10_50	Organic	Round	0	Bilateral	Heteroploar	None	Swimmer	1	Constitutive	No	999	999	No	1	0	Haplodiplont
	Prymnesium	pico/nano-auto	0_10	10_50	Organic	Round	0	Bilateral	Heteroploar	None	Swimmer	1	Constitutive	Phagotrophic	Active_Ambush_Feeder	999	No	1	0	Haplodiplont
	Pyramimonadales_XX	pico/nano-auto	10_50	10_50	Organic	Elongated	0	Bilateral	Heteroploar	None	Swimmer	1	Constitutive	Osmotrophic	Passive_Ambush_Feeder	999	No	999	0	999
	Pyramimonas	pico/nano-auto	0_10	10_50	Organic	Elongated	1	Bilateral	Heteroploar	None	Swimmer	1	Constitutive	Osmotrophic	Passive_Ambush_Feeder	999	No	999	0	999
	Reticulofenestra	pico/nano-auto	0_10	10_50	Calcareous	Round	0	Asymetrical	Heteroploar	None	Swimmer	1	Constitutive	No	999	999	No	999	0	Haplodiplont
	Syracosphaerales_XX	pico/nano-auto	0_10	10_50	Calcareous	Round	0	Asymetrical	Heteroploar	None	Swimmer	1	Constitutive	No	999	999	No	999	0	Haplodiplont
	Teleaulax	pico/nano-auto	0_10	10_50	Naked	Elongated	0	Bilateral	Heteroploar	None	Swimmer	1	Constitutive	No	999	999	No	999	0	999
	Tetraselmis	pico/nano-auto	0_10	10_50	Organic	Elongated	0	Bilateral	Heteroploar	None	Swimmer	1	Constitutive	Osmotrophic	Passive_Ambush_Feeder	999	No	999	0	999
2	Actinocyclus	silicified-auto	10_50	100_500	Siliceous	Round	0	Radial	Isopolar	None	Floater	1	Constitutive	No	999	999	No	999	1	Haplodiplont
	Chaetoceros	silicified-auto	0_10	50_100	Siliceous	Elongated	1	Bilateral	Isopolar	Ellongated	Floater	1	Constitutive	No	999	999	No	1	1	Haplodiplont
	Eucampia	silicified-auto	0_10	50_100	Siliceous	Elongated	1	Bilateral	Isopolar	Ellongated	Floater	1	Constitutive	No	999	999	No	1	0	Haplodiplont
	Guinardia	silicified-auto	10_50	100_500	Siliceous	Elongated	1	Radial	Isopolar	Ellongated	Floater	1	Constitutive	No	999	999	No	999	1	Haplodiplont
	Helicotheca	silicified-auto	50_100	100_500	Siliceous	Elongated	0	Bilateral	Isopolar	Ellongated	Floater	1	Constitutive	No	999	999	No	1	0	Haplodiplont
	Leptocylindrus	silicified-auto	0_10	10_50	Siliceous	Elongated	1	Radial	Isopolar	Ellongated	Floater	1	Constitutive	No	999	999	No	999	1	Haplodiplont
	Navicula	silicified-auto	0_10	100_500	Siliceous	Elongated	0	Bilateral	Isopolar	None	Floater	1	Constitutive	No	999	999	No	1	0	Haplodiplont
	Polar-centric-Mediophyceae_X	silicified-auto	999	999	Siliceous	999	0	999	999	999	Floater	1	Constitutive	No	999	999	999	1	999	Haplodiplont
	Pseudo-nitzschia	silicified-auto	10_50	100_500	Siliceous	Elongated	0	Bilateral	Isopolar	Ellongated	Floater	1	Constitutive	No	999	999	No	1	0	Haplodiplont
	Radial-centric-basal-Coscinodiscophyceae_X	silicified-auto	999	999	Siliceous	Round	0	Radial	Isopolar	None	999	1	Constitutive	No	999	999	999	999	999	Haplodiplont
	Raphid-pennate_X	silicified-auto	999	999	Siliceous	Elongated	999	Bilateral	999	999	Gliding	1	Constitutive	No	999	999	999	999	999	Haplodiplont
	Rhizosolenia	silicified-auto	50_100	100_500	Siliceous	Elongated	1	Radial	Isopolar	None	Floater	1	Constitutive	No	999	999	No	999	1	Haplodiplont
	Skeletonema	silicified-auto	0_10	50_100	Siliceous	Round	0	Radial	Heteroploar	Ellongated	Floater	1	Constitutive	No	999	999	No	1	0	Haplodiplont
	Synedra	silicified-auto	100_500	500_	Siliceous	Elongated	0	Bilateral	Heteroploar	Ellongated	Floater	1	Constitutive	No	999	999	No	1	0	Haplodiplont
	Thalassiosira	silicified-auto	0_10	100_500	Siliceous	Round	1	Radial	Isopolar	Ellongated	Floater	1	Constitutive	No	999	999	No	1	0	Haplodiplont
3	MAST-10_XXX	pico-phago	0_10	0_10	Naked	Round	0	Bilateral	Heteroploar	None	Gliding	0	None	Phagotrophic	Active_Ambush_Feeder	No	No	999	0	999
	MAST-11_XXX	pico-phago	0_10	0_10	Naked	Round	0	Bilateral	Heteroploar	None	Gliding	0	None	Phagotrophic	Active_Ambush_Feeder	No	No	999	0	999
	MAST-12A_XX	pico-phago	0_10	0_10	Naked	Round	0	Bilateral	Heteroploar	None	Gliding	0	None	Phagotrophic	Active_Ambush_Feeder	No	999	999	0	999
	MAST-1A_XX	pico-phago	0_10	0_10	Naked	Round	0	Bilateral	Heteroploar	None	Gliding	0	None	Phagotrophic	Active_Ambush_Feeder	No	No	999	0	999
	MAST-1B_XX	pico-phago	0_10	0_10	Naked	Round	0	Bilateral	Heteroploar	None	Gliding	0	None	Phagotrophic	Active_Ambush_Feeder	No	No	999	0	999
	MAST-1C_XX	pico-phago	0_10	0_10	Naked	Round	0	Bilateral	Heteroploar	None	Gliding	0	None	Phagotrophic	Active_Ambush_Feeder	No	No	999	0	999
	MAST-1D_XX	pico-phago	0_10	0_10	Naked	Round	0	Bilateral	Heteroploar	None	Gliding	0	None	Phagotrophic	Active_Ambush_Feeder	No	No	999	0	999
	MAST-25_XXX	pico-phago	999	999	Naked	Round	0	Bilateral	Heteroploar	None	Gliding	0	None	Phagotrophic	Active_Ambush_Feeder	No	No	999	0	999
	MAST-2D_XX	pico-phago	0_10	0_10	Naked	Round	0	Bilateral	Heteroploar	None	Gliding	0	None	Phagotrophic	Active_Ambush_Feeder	No	No	999	0	999
	MAST-3_XXX	pico-phago	0_10	0_10	Naked	Round	0	Bilateral	Heteroploar	None	Gliding	0	None	Phagotrophic	Active_Ambush_Feeder	No	No	999	0	999
	MAST-3A_XX	pico-phago	0_10	0_10	Naked	Round	0	Bilateral	Heteroploar	None	Gliding	0	None	Phagotrophic	Active_Ambush_Feeder	No	No	999	0	999
	MAST-3C_XX	pico-phago	0_10	0_10	Naked	Round	0	Bilateral	Heteroploar	None	Gliding	0	None	Phagotrophic	Active_Ambush_Feeder	No	No	999	0	999
	MAST-3D_XX	pico-phago	0_10	0_10	Naked	Round	0	Bilateral	Heteroploar	None	Gliding	0	None	Phagotrophic	Active_Ambush_Feeder	No	No	999	0	999
	MAST-3E_XX	pico-phago	0_10	0_10	Naked	Round	0	Bilateral	Heteroploar	None	Gliding	0	None	Phagotrophic	Active_Ambush_Feeder	No	No	999	0	999
	MAST-3F_XX	pico-phago	0_10	0_10	Naked	Round	0	Bilateral	Heteroploar	None	Gliding	0	None	Phagotrophic	Active_Ambush_Feeder	No	No	999	0	999
	MAST-3H_XX	pico-phago	0_10	0_10	Naked	Round	0	Bilateral	Heteroploar	None	Gliding	0	None	Phagotrophic	Active_Ambush_Feeder	No	No	999	0	999
	MAST-3I_XX	pico-phago	0_10	0_10	Naked	Round	0	Bilateral	Heteroploar	None	Gliding	0	None	Phagotrophic	Active_Ambush_Feeder	No	No	999	0	999
	MAST-3J_XX	pico-phago	0_10	0_10	Naked	Round	0	Bilateral	Heteroploar	None	Gliding	0	None	Phagotrophic	Active_Ambush_Feeder	No	No	999	0	999
	MAST-3K_XX	pico-phago	0_10	0_10	Naked	Round	0	Bilateral	Heteroploar	None	Gliding	0	None	Phagotrophic	Active_Ambush_Feeder	No	No	999	0	999
	MAST-4A_XX	pico-phago	0_10	0_10	Naked	Round	0	Bilateral	Heteroploar	None	Gliding	0	None	Phagotrophic	Active_Ambush_Feeder	No	No	999	0	999
	MAST-4B_XX	pico-phago	0_10	0_10	Naked	Round	0	Bilateral	Heteroploar	None	Gliding	0	None	Phagotrophic	Active_Ambush_Feeder	No	No	999	0	999
	MAST-4C_XX	pico-phago	0_10	0_10	Naked	Round	0	Bilateral	Heteroploar	None	Gliding	0	None	Phagotrophic	Active_Ambush_Feeder	No	No	999	0	999
	MAST-4D_XX	pico-phago	0_10	0_10	Naked	Round	0	Bilateral	Heteroploar	None	Gliding	0	None	Phagotrophic	Active_Ambush_Feeder	No	No	999	0	999
	MAST-4E_XX	pico-phago	0_10	0_10	Naked	Round	0	Bilateral	Heteroploar	None	Gliding	0	None	Phagotrophic	Active_Ambush_Feeder	No	No	999	0	999
	MAST-4F_XX	pico-phago	0_10	0_10	Naked	Round	0	Bilateral	Heteroploar	None	Gliding	0	None	Phagotrophic	Active_Ambush_Feeder	No	No	999	0	999
	MAST-6_XXX	pico-phago	0_10	0_10	Naked	Round	0	Bilateral	Heteroploar	None	Gliding	0	None	Phagotrophic	Active_Ambush_Feeder	No	No	999	0	999
	MAST-7A_XX	pico-phago	0_10	0_10	Naked	Round	0	Bilateral	Heteroploar	None	Gliding	0	None	Phagotrophic	Active_Ambush_Feeder	No	No	999	0	999
	MAST-7B_XX	pico-phago	0_10	0_10	Naked	Round	0	Bilateral	Heteroploar	None	Gliding	0	None	Phagotrophic	Active_Ambush_Feeder	No	No	999	0	999
	MAST-7C_XX	pico-phago	0_10	0_10	Naked	Round	0	Bilateral	Heteroploar	None	Gliding	0	None	Phagotrophic	Active_Ambush_Feeder	No	No	999	0	999
	MAST-7D_XX	pico-phago	0_10	0_10	Naked	Round	0	Bilateral	Heteroploar	None	Gliding	0	None	Phagotrophic	Active_Ambush_Feeder	No	No	999	0	999
	MAST-7E_XX	pico-phago	0_10	0_10	Naked	Round	0	Bilateral	Heteroploar	None	Gliding	0	None	Phagotrophic	Active_Ambush_Feeder	No	No	999	0	999
	MAST-8B_XX	pico-phago	0_10	0_10	Naked	Round	0	Bilateral	Heteroploar	None	Gliding	0	None	Phagotrophic	Active_Ambush_Feeder	No	No	999	0	999
	MAST-8C_XX	pico-phago	0_10	0_10	Naked	Round	0	Bilateral	Heteroploar	None	Gliding	0	None	Phagotrophic	Active_Ambush_Feeder	No	No	999	0	999
	MAST-8D_XX	pico-phago	0_10	0_10	Naked	Round	0	Bilateral	Heteroploar	None	Gliding	0	None	Phagotrophic	Active_Ambush_Feeder	No	No	999	0	999
	MAST-8E_XX	pico-phago	0_10	0_10	Naked	Round	0	Bilateral	Heteroploar	None	Gliding	0	None	Phagotrophic	Active_Ambush_Feeder	No	No	999	0	999
	MAST-8F_XX	pico-phago	0_10	0_10	Naked	Round	0	Bilateral	Heteroploar	None	Gliding	0	None	Phagotrophic	Active_Ambush_Feeder	No	No	999	0	999
	MAST-9A_XX	pico-phago	0_10	0_10	Naked	Round	0	Bilateral	Heteroploar	None	Gliding	0	None	Phagotrophic	Active_Ambush_Feeder	No	No	999	0	999
	Minorisa	pico-phago	0_10	0_10	Naked	Round	0	Bilateral	Heteroploar	None	Gliding	0	None	Phagotrophic	Active_Ambush_Feeder	999	No	999	1	999
4	Abeoformidae_Group_MAIP_2_X	pico-hetero	10_50	10_50	Organic	Amoeboid	0	Asymetrical	Heteroploar	None	Attached	0	None	Myzocytotic	Passive_Ambush_Feeder	No	Parasite	999	0	999
	Aplanochytrium	pico-hetero	0_10	0_10	Organic	Round	0	Bilateral	Heteroploar	Round	Gliding	0	None	Saprotrophic	Passive_Ambush_Feeder	No	No	999	1	999
	Bigelowiella	pico-hetero	0_10	10_50	Naked	Amoeboid	0	Bilateral	Heteroploar	None	Gliding	1	Endosymbiotic	Phagotrophic	Active_Ambush_Feeder	Facultative_Photosymbiosis	No	999	1	999
	Chytridiomycetes_X	pico-hetero	0_10	0_10	Organic	Round	0	Bilateral	Heteroploar	None	Swimmer	0	None	Saprotrophic	Passive_Ambush_Feeder	999	No	999	1	999
	Chytriodinium	pico-hetero	0_10	50_100	Naked	Round	0	Spherical	Isopolar	None	Attached	0	None	Osmotrophic	Passive_Ambush_Feeder	999	Parasite	999	0	999
	Cryothecomonas	pico-hetero	0_10	10_50	Naked	Elongated	0	Bilateral	Heteroploar	None	Swimmer	0	None	Phagotrophic	Cruise_Feeder	999	No	999	0	999
	Ellobiopsis	pico-hetero	100_500	500_	Naked	Elongated	0	Bilateral	Heteroploar	None	Attached	0	None	Myzocytotic	Passive_Ambush_Feeder	999	Parasite	999	0	999
	Goniomonas	pico-hetero	0_10	10_50	Naked	Elongated	0	Bilateral	Heteroploar	None	Swimmer	0	None	Phagotrophic	Active_Ambush_Feeder	999	No	999	0	999
	Katablepharidales_XX	pico-hetero	0_10	10_50	Naked	Elongated	0	Bilateral	Heteroploar	None	Swimmer	0	None	Phagotrophic	Active_Ambush_Feeder	999	No	999	0	999
	Kofoidinium	pico-hetero	10_50	500_	Naked	Round	0	Bilateral	Heteroploar	None	Floater	0	None	Phagotrophic	Active_Ambush_Feeder	999	999	999	0	999
	Marimonadida_XX	pico-hetero	999	999	Naked	Round	0	Bilateral	Heteroploar	None	Gliding	0	None	Phagotrophic	Active_Ambush_Feeder	999	999	1	999	999
	Noctiluca	pico-hetero	100_500	500_	Naked	Round	0	Bilateral	Heteroploar	None	Floater	0	None	Phagotrophic	Active_Ambush_Feeder	999	No	999	1	Haplodiplont
	Novel-clade-2_X	pico-hetero	999	999	Naked	Amoeboid	0	Bilateral	Heteroploar	None	Gliding	0	None	Phagotrophic	Active_Ambush_Feeder	999	999	999	999	999
	NPK2-lineage_X	pico-hetero	0_10	10_50	Naked	Amoeboid	0	Bilateral	Heteroploar	None	Gliding	0	None	Phagotrophic	Active_Ambush_Feeder	999	No	999	1	999
	Picozoa	pico-hetero	0_10	0_10	Naked	Round	0	Bilateral	Heteroploar	None	Swimmer	0	None	Phagotrophic	999	999	999	999	0	999
	Protaspa-lineage_X (Protaspa sp.)	pico-hetero	0_10	50_100	Organic	Elongated	0	Bilateral	Heteroploar	None	Gliding	0	None	Phagotrophic	Active_Ambush_Feeder	999	No	999	0	999
	Telonemia-Group-1_X	pico-hetero	0_10	10_50	Naked	Elongated	0	Bilateral	Heteroploar	None	Swimmer	0	None	Phagotrophic	Active_Ambush_Feeder	999	No	999	0	999
	Telonemia-Group-2_X	pico-hetero	0_10	0_50	Naked	Elongated	0	Bilateral	Heteroploar	None	Swimmer	0	None	Phagotrophic	Active_Ambush_Feeder	999	No	999	0	999
5	Acantharea_1_XX	armored-micro-phago	10_50	100_500	StrontiumSulphate	Amoeboid	1	Radial	Isopolar	None	Floater	1	Endosymbiotic	Phagotrophic	Active_Ambush_Feeder	Obligatory_Photosymbiosis	No	1	0	Haplodiplont
	Acantharea_2a_X	armored-micro-phago	10_50	100_500	StrontiumSulphate	Amoeboid	1	Radial	Isopolar	None	Floater	1	Endosymbiotic	Phagotrophic	Active_Ambush_Feeder	Obligatory_Photosymbiosis	No	1	0	Haplodiplont
	Acantharea_2b_X	armored-micro-phago	10_50	100_500	StrontiumSulphate	Amoeboid	1	Radial	Isopolar	None	Floater	1	Endosymbiotic	Phagotrophic	Active_Ambush_Feeder	Obligatory_Photosymbiosis	No	1	0	Haplodiplont
	Acantharea_3a_X	armored-micro-phago	10_50	100_500	StrontiumSulphate	Amoeboid	1	Radial	Isopolar	None	Floater	1	Endosymbiotic	Phagotrophic	Active_Ambush_Feeder	Obligatory_Photosymbiosis	No	1	0	Haplodiplont
	Acantharea_3b_X	armored-micro-phago	10_50	100_500	StrontiumSulphate	Amoeboid	1	Radial	Isopolar	None	Floater	1	Endosymbiotic	Phagotrophic	Active_Ambush_Feeder	Obligatory_Photosymbiosis	No	1	0	Haplodiplont
	Acantharea_4d_X	armored-micro-phago	10_50	100_500	StrontiumSulphate	Amoeboid	1	Radial	Isopolar	None	Floater	1	Endosymbiotic	Phagotrophic	Active_Ambush_Feeder	Obligatory_Photosymbiosis	No	1	0	Haplodiplont
	Acanthocyrta	armored-micro-phago	100_500	100_500	StrontiumSulphate	Amoeboid	1	Radial	Isopolar	None	Floater	1	Endosymbiotic	Phagotrophic	Active_Ambush_Feeder	Obligatory_Photosymbiosis	No	1	0	Haplodiplont
	Amphibelone	armored-micro-phago	10_50	500_	StrontiumSulphate	Amoeboid	1	Radial	Isopolar	None	Floater	1	Endosymbiotic	Phagotrophic	Active_Ambush_Feeder	Obligatory_Photosymbiosis	No	1	0	Haplodiplont
	Amphilonche	armored-micro-phago	50_100	500_	StrontiumSulphate	Amoeboid	1	Radial	Isopolar	None	Floater	1	Endosymbiotic	Phagotrophic	Active_Ambush_Feeder	Obligatory_Photosymbiosis	No	1	0	Haplodiplont
	Astrosphaera	armored-micro-phago	10_50	100_500	Siliceous	Amoeboid	1	Spherical	Heteroploar	None	Floater	1	Endosymbiotic	Phagotrophic	Active_Ambush_Feeder	Obligatory_Photosymbiosis	No	1	0	Haplodiplont
	Astrosphaeridae_X	armored-micro-phago	10_50	100_500	Siliceous	Amoeboid	1	Spherical	Heteroploar	None	Floater	1	Endosymbiotic	Phagotrophic	Active_Ambush_Feeder	Obligatory_Photosymbiosis	No	1	0	Haplodiplont
	Cypassis	armored-micro-phago	10_50	100_500	Siliceous	Amoeboid	1	Spherical	Heteroploar	None	Floater	1	Endosymbiotic	Phagotrophic	Active_Ambush_Feeder	Obligatory_Photosymbiosis	No	1	0	Haplodiplont
	Gigartacon_C1	armored-micro-phago	100_500	100_500	StrontiumSulphate	Amoeboid	1	Radial	Isopolar	None	Floater	1	Endosymbiotic	Phagotrophic	Active_Ambush_Feeder	Obligatory_Photosymbiosis	No	1	0	Haplodiplont
	Haliommatidium	armored-micro-phago	100_500	100_500	StrontiumSulphate	Amoeboid	1	Radial	Isopolar	None	Floater	1	Endosymbiotic	Phagotrophic	Active_Ambush_Feeder	Obligatory_Photosymbiosis	No	1	0	Haplodiplont
	Heteracon_C3	armored-micro-phago	100_500	100_500	StrontiumSulphate	Amoeboid	1	Radial	Isopolar	None	Floater	1	Endosymbiotic	Phagotrophic	Active_Ambush_Feeder	Obligatory_Photosymbiosis	No	1	0	Haplodiplont
	Litholophus	armored-micro-phago	500_	500_	StrontiumSulphate	Amoeboid	1	Radial	Isopolar	None	Floater	1	Endosymbiotic	Phagotrophic	Active_Ambush_Feeder	Obligatory_Photosymbiosis	No	1	0	Haplodiplont
	Lychnaspis_E1	armored-micro-phago	100_500	100_500	StrontiumSulphate	Amoeboid	1	Radial	Isopolar	None	Floater	1	Endosymbiotic	Phagotrophic	Active_Ambush_Feeder	Obligatory_Photosymbiosis	No	1	0	Haplodiplont
	Phyllostaurus_F3	armored-micro-phago	100_500	100_500	StrontiumSulphate	Amoeboid	1	Radial	Isopolar	None	Floater	1	Endosymbiotic	Phagotrophic	Active_Ambush_Feeder	Obligatory_Photosymbiosis	No	1	0	Haplodiplont
	RAD-A_Xb_X	armored-micro-phago	10_50	100_500	Siliceous	Amoeboid	1	Radial	Heteroploar	999	Floater	1	Endosymbiotic	Phagotrophic	Active_Ambush_Feeder	Obligatory_Photosymbiosis	No	1	0	Haplodiplont
	RAD-A_Xc_X	armored-micro-phago	10_50	100_500	Siliceous	Amoeboid	1	Radial	Heteroploar	999	Floater	1	Endosymbiotic	Phagotrophic	Active_Ambush_Feeder	Obligatory_Photosymbiosis	No	1	0	Haplodiplont
	RAD-B_X_Group-II_X	armored-micro-phago	10_50	100_500	Siliceous	Amoeboid	1	Radial	Heteroploar	999	Floater	1	Endosymbiotic	Phagotrophic	Active_Ambush_Feeder	Obligatory_Photosymbiosis	No	1	0	Haplodiplont
	RAD-B_X_Group-IVe_X	armored-micro-phago	10_50	100_500	Siliceous	Amoeboid	1	Radial	Heteroploar	999	Floater	1	Endosymbiotic	Phagotrophic	Active_Ambush_Feeder	Obligatory_Photosymbiosis	No	1	0	Haplodiplont
	RAD-C_Xa_X	armored-micro-phago	10_50	100_500	Siliceous	Amoeboid	1	Spherical	Heteroploar	None	Floater	1	Endosymbiotic	Phagotrophic	Active_Ambush_Feeder	Obligatory_Photosymbiosis	No	1	0	Haplodiplont
	RAD-C_Xb_X	armored-micro-phago	10_50	100_500	Siliceous	Amoeboid	1	Spherical	Heteroploar	None	Floater	1	Endosymbiotic	Phagotrophic	Active_Ambush_Feeder	Obligatory_Photosymbiosis	No	1	0	Haplodiplont
	Radiolaria_XXXX	armored-micro-phago	10_50	100_500	Siliceous	Amoeboid	1	Radial	Heteroploar	999	Floater	1	Endosymbiotic	Phagotrophic	Active_Ambush_Feeder	Obligatory_Photosymbiosis	No	1	0	Haplodiplont
	Schizodiscus	armored-micro-phago	10_50	100_500	Siliceous	Amoeboid	1	Spherical	Heteroploar	None	Floater	1	Endosymbiotic	Phagotrophic	Active_Ambush_Feeder	Obligatory_Photosymbiosis	No	1	0	Haplodiplont
	Spumellaria_1_X	armored-micro-phago	10_50	100_500	Siliceous	Amoeboid	1	Spherical	Heteroploar	None	Floater	1	Endosymbiotic	Phagotrophic	Active_Ambush_Feeder	Obligatory_Photosymbiosis	No	1	0	Haplodiplont
	Trizoma	armored-micro-phago	100_500	100_500	StrontiumSulphate	Amoeboid	1	Radial	Isopolar	None	Floater	1	Endosymbiotic	Phagotrophic	Active_Ambush_Feeder	Obligatory_Photosymbiosis	No	1	0	Haplodiplont
6	Azadinium	micro-auto(mixo)	0_10	50_100	Organic	Elongated	1	Asymetrical	Heteroploar	None	Swimmer	1	Constitutive	No	999	999	No	999	0	999
	Blastodinium	micro-auto(mixo)	0_10	500_	Organic	Elongated	0	Bilateral	Heteroploar	None	999	1	Constitutive	Myzocytotic	Passive_Ambush_Feeder	999	Parasite	999	1	999
	Ceratoperidinium	micro-auto(mixo)	50_100	100_500	Naked	Elongated	0	Asymetrical	Heteroploar	None	Swimmer	1	Constitutive	Phagotrophic	999	999	999	999	1	Haplodiplont
	Choanoflagellida_XXXX	micro-auto(mixo)	999	999	Organic	Elongated	999	Radial	Heteroploar	Round	999	0	None	Phagotrophic	Current_Feeder	No	999	999	1	999
	Chrysophyceae_Clade-F_X	micro-auto(mixo)	999	999	999	999	999	Bilateral	Heteroploar	None	Swimmer	1	Constitutive	No	999	999	999	999	999	999
	Chrysophyceae_Clade-G_X	micro-auto(mixo)	999	999	999	999	999	Bilateral	Heteroploar	None	Swimmer	1	Constitutive	No	999	999	999	999	999	999
	Chrysophyceae_Clade-H_X	micro-auto(mixo)	999	999	999	999	999	Bilateral	Heteroploar	None	Swimmer	1	Constitutive	No	999	999	999	999	999	999
	Chrysophyceae_Clade-I_X	micro-auto(mixo)	999	999	999	999	999	Bilateral	Heteroploar	None	Swimmer	1	Constitutive	No	999	999	999	999	999	999
	Dictyochales_X	micro-auto(mixo)	10_50	50_100	Siliceous	Round	1	Spherical	Heteroploar	None	Swimmer	1	Constitutive	No	999	999	No	999	0	999
	Goniodoma	micro-auto(mixo)	10_50	10_50	Organic	Round	1	Asymetrical	Heteroploar	None	Swimmer	1	Constitutive	No	999	999	No	999	1	Haplodiplont
	Gonyaulax	micro-auto(mixo)	10_50	50_100	Organic	Round	1	Asymetrical	Heteroploar	None	Swimmer	1	Constitutive	Phagotrophic	999	999	No	999	1	999
	Halosphaera	micro-auto(mixo)	0_10	500_	Organic	Round	1	Bilateral	Heteroploar	Round	Swimmer	1	Constitutive	Osmotrophic	Passive_Ambush_Feeder	999	No	999	1	999
	Heliosphaera	micro-auto(mixo)	100_500	100_500	Siliceous	Amoeboid	1	Spherical	Heteroploar	None	Floater	0	Endosymbiotic	Phagotrophic	999	999	999	999	999	999
	Kapelodinium	micro-auto(mixo)	10_50	10_50	Naked	Elongated	0	Asymetrical	Heteroploar	None	Swimmer	1	Constitutive	Phagotrophic	999	999	999	1	0	999
	Lepidodinium	micro-auto(mixo)	10_50	0_50	Naked	Round	0	Asymetrical	Heteroploar	None	Swimmer	1	Endosymbiotic	Myzocytotic	Cruise_Feeder	999	No	1	1	999
	OLIGO5_XX	micro-auto(mixo)	999	999	Naked	999	0	999	999	999	999	0	None	Phagotrophic	Cruise_Feeder	999	999	999	999	999
	Phalachroma	micro-auto(mixo)	50_100	50_100	Organic	Elongated	0	Bilateral	Heteroploar	None	Swimmer	1	Kleptoplastidic	Phagotrophic	Cruise_Feeder	Facultative_Photosymbiosis	No	999	0	Haplontic
	Prorocentrum	micro-auto(mixo)	10_50	50_100	Organic	Round	0	Asymetrical	Heteroploar	None	Swimmer	1	Constitutive	No	999	999	No	999	1	Haplodiplont
	Ptychodiscus	micro-auto(mixo)	10_50	50_100	Organic	Round	0	Asymetrical	Heteroploar	None	Swimmer	1	Constitutive	No	999	999	999	999	1	Haplontic
	Scrippsiella	micro-auto(mixo)	10_50	10_50	Calcareous	Round	1	Asymetrical	Heteroploar	None	Swimmer	1	Constitutive	No	999	999	No	999	1	999
	Thoracosphaeraceae_X	micro-auto(mixo)	10_50	50_100	Calcareous	Round	0	Bilateral	Heteroploar	None	Swimmer	1	Constitutive	Phagotrophic	999	999	999	999	1	Haplontic
	Torodinium	micro-auto(mixo)	10_50	50_100	Naked	Elongated	0	Asymetrical	Heteroploar	None	Swimmer	1	Constitutive	Phagotrophic	999	999	999	999	0	999
	Tripos	micro-auto(mixo)	10_50	500_	Organic	Round	0	Asymetrical	Heteroploar	None	Swimmer	1	Constitutive	Phagotrophic	999	999	999	999	1	Haplontic
7	Abedinium	micro-phago	100_500	100_500	Naked	Elongated	0	Bilateral	Heteroploar	None	Swimmer	0	None	Phagotrophic	Cruise_Feeder	999	No	999	0	999
	Akashiwo	micro-phago	10_50	50_100	Naked	Elongated	0	Asymetrical	Heteroploar	None	Swimmer	1	Constitutive	Phagotrophic	Cruise_Feeder	999	No	999	0	999
	Blepharocysta	micro-phago	10_50	50_100	Calcareous	Round	1	Asymetrical	Heteroploar	None	Swimmer	0	None	Myzocytotic	Cruise_Feeder	999	No	999	0	999
	Cladococcus	micro-phago	50_100	100_500	Siliceous	Amoeboid	1	Spherical	Heteroploar	None	Floater	0	None	Phagotrophic	999	999	999	999	0	999
	Codonaria	micro-phago	10_50	50_100	Organic	Elongated	1	Asymetrical	Heteroploar	None	Swimmer	0	None	Phagotrophic	Current_Feeder	999	No	999	1	999
	Codonellopsis	micro-phago	50_100	100_500	Organic	Elongated	0	Radial	Heteroploar	None	Swimmer	0	None	Phagotrophic	999	999	999	999	0	999
	Dadayiella	micro-phago	100_500	100_500	Organic	Elongated	1	Asymetrical	Heteroploar	None	Swimmer	0	None	Phagotrophic	Current_Feeder	999	No	999	1	999
	Erythropsidinium	micro-phago	50_100	100_500	Organic	Elongated	0	Bilateral	Heteroploar	None	Swimmer	0	None	Myzocytotic	Cruise_Feeder	999	No	999	1	999
	Eutintinnidae_X	micro-phago	999	999	Organic	Elongated	1	Asymetrical	Heteroploar	None	Swimmer	0	None	Phagotrophic	Current_Feeder	999	No	999	1	999
	Eutintinnus	micro-phago	50_100	100_500	Organic	Elongated	1	Asymetrical	Heteroploar	None	Swimmer	0	None	Phagotrophic	Current_Feeder	999	No	999	1	999
	Gyrodinium	micro-phago	50_100	100_500	Naked	Elongated	0	Asymetrical	Heteroploar	None	Swimmer	0	None	Phagotrophic	Cruise_Feeder	999	No	999	0	999
	Leegaardiella	micro-phago	10_50	10_50	Naked	Elongated	0	Radial	Heteroploar	None	Swimmer	0	None	Phagotrophic	999	999	999	1	0	999
	Lessardia	micro-phago	10_50	10_50	Organic	Elongated	1	Asymetrical	Heteroploar	None	Swimmer	0	None	Myzocytotic	Cruise_Feeder	999	No	999	0	999
	Lynnella	micro-phago	50_100	50_100	Naked	Elongated	0	Asymetrical	Heteroploar	None	Swimmer	0	None	Phagotrophic	Cruise_Feeder	999	999	999	999	999
	Parundella	micro-phago	100_500	100_500	Organic	Elongated	1	Asymetrical	Heteroploar	None	Swimmer	0	None	Phagotrophic	Current_Feeder	999	No	999	1	999
	Pelagostrobilidium	micro-phago	10_50	50_100	Organic	Elongated	0	Radial	Heteroploar	None	Swimmer	0	None	Phagotrophic	Active_Ambush_Feeder	999	No	999	0	999
	Petalotricha	micro-phago	50_100	50_100	Organic	Elongated	1	Asymetrical	Heteroploar	None	Swimmer	0	None	Phagotrophic	Current_Feeder	999	No	999	1	999
	Protoperidinium	micro-phago	10_50	100_500	Organic	Round	1	Bilateral	Heteroploar	None	Swimmer	0	None	Myzocytotic	Cruise_Feeder	999	No	999	1	999
	Pseudotontonia	micro-phago	10_50	100_500	Naked	Elongated	0	Radial	Heteroploar	None	Swimmer	0	None	Phagotrophic	Cruise_Feeder	999	No	999	0	999
	Pterocystida_XX	micro-phago	0_10	50_100	Siliceous	Round	1	Radial	Isopolar	None	Gliding	0	None	Phagotrophic	Active_Ambush_Feeder	999	No	999	0	999
	Salpingacantha	micro-phago	100_500	100_500	Organic	Elongated	1	Asymetrical	Heteroploar	None	Swimmer	0	None	Phagotrophic	Current_Feeder	999	No	999	1	999
	Salpingella	micro-phago	100_500	100_500	Organic	Elongated	1	Asymetrical	Heteroploar	None	Swimmer	0	None	Phagotrophic	Current_Feeder	999	No	999	1	999
	Steenstrupiella	micro-phago	100_500	100_500	Organic	Elongated	1	Asymetrical	Heteroploar	None	Swimmer	0	None	Phagotrophic	Current_Feeder	999	No	999	1	999
	Stenosemellidae	micro-phago	50_100	50_100	Organic	Elongated	1	Asymetrical	Heteroploar	None	Swimmer	0	None	Phagotrophic	Current_Feeder	999	No	999	1	999
	Stephanoecidae_Group_D_X	micro-phago	0_10	10_50	Siliceous	Elongated	1	Radial	Heteroploar	None	Attached	0	None	Phagotrophic	Current_Feeder	No	No	999	0	999
	Stephanoecidae_Group_E_X	micro-phago	0_10	10_50	Siliceous	Elongated	1	Radial	Heteroploar	None	Attached	0	None	Phagotrophic	Current_Feeder	No	No	999	0	999
	Sticholonche	micro-phago	100_500	100_500	Siliceous	Amoeboid	1	Bilateral	Heteroploar	None	Swimmer	0	None	Phagotrophic	999	999	Parasite	999	0	999
	Strobilidiidae_I_X	micro-phago	999	999	Organic	Elongated	0	Radial	Heteroploar	None	Swimmer	0	None	Phagotrophic	Active_Ambush_Feeder	999	No	999	0	999
	Strombidiida_D_XX	micro-phago	10_50	100_500	Naked	Elongated	0	Radial	Heteroploar	None	Swimmer	0	None	Phagotrophic	Cruise_Feeder	999	No	999	0	999
	Strombidiida_G_XX	micro-phago	10_50	100_500	Naked	Elongated	0	Radial	Heteroploar	None	Swimmer	0	None	Phagotrophic	Cruise_Feeder	999	No	999	0	999
	Strombidiidae_B_X	micro-phago	999	999	Naked	Elongated	0	Radial	Heteroploar	None	Swimmer	0	None	Phagotrophic	Cruise_Feeder	999	999	999	999	999
	Strombidiidae_G_X	micro-phago	10_50	100_500	Naked	Elongated	0	Radial	Heteroploar	None	Swimmer	0	None	Phagotrophic	Cruise_Feeder	999	No	999	0	999
	Strombidiidae_H_X	micro-phago	10_50	100_500	Naked	Elongated	0	Radial	Heteroploar	None	Swimmer	0	None	Phagotrophic	Cruise_Feeder	999	No	999	0	999
	Strombidiidae_X	micro-phago	10_50	100_500	Naked	Elongated	0	Radial	Heteroploar	None	Swimmer	0	None	Phagotrophic	Cruise_Feeder	999	No	999	0	999
	Strombidium_M	micro-phago	10_50	100_500	Naked	999	0	Radial	Heteroploar	None	Swimmer	0	None	Phagotrophic	Cruise_Feeder	999	No	999	999	999
	TAGIRI1-lineage_X	micro-phago	999	999	999	Elongated	0	Bilateral	Heteroploar	999	Swimmer	0	None	Phagotrophic	Active_Ambush_Feeder	999	999	999	999	999
	Tintinnida_XX	micro-phago	999	999	Organic	Elongated	1	Asymetrical	Heteroploar	None	Swimmer	0	None	Phagotrophic	Current_Feeder	999	No	999	1	999
	Tintinnidae_X	micro-phago	50_100	100_500	Organic	Elongated	0	Radial	Heteroploar	None	Swimmer	0	None	Phagotrophic	999	999	999	999	1	999
	Tontoniidae_A_X	micro-phago	10_50	100_500	Naked	Elongated	0	Radial	Heteroploar	None	Swimmer	0	None	Phagotrophic	Cruise_Feeder	999	No	999	0	999
	Undella	micro-phago	10_50	100_500	Organic	Elongated	0	Asymetrical	Heteroploar	None	Swimmer	0	None	Phagotrophic	Cruise_Feeder	999	No	999	0	999
	Undellidae_X	micro-phago	10_50	100_500	Organic	Elongated	0	Asymetrical	Heteroploar	None	Swimmer	0	None	Phagotrophic	Cruise_Feeder	999	No	999	0	999
	Warnowia	micro-phago	10_50	50_100	Naked	Elongated	0	Asymetrical	Heteroploar	None	Swimmer	0	None	Phagotrophic	Cruise_Feeder	999	No	999	0	999
	Xystonella	micro-phago	100_500	100_500	Organic	Elongated	0	Asymetrical	Heteroploar	None	Swimmer	0	None	Phagotrophic	Cruise_Feeder	999	No	999	0	999
8	Amoebophrya	pico-parasite	0_10	0_10	Naked	Round	0	Bilateral	Heteroploar	Ellongated	Attached	0	None	Myzocytotic	Passive_Ambush_Feeder	999	Parasite	999	1	Haplontic
	Dino-Group-I_XX	pico-parasite	0_10	10_50	Naked	Round	0	Bilateral	Heteroploar	None	Attached	0	None	Myzocytotic	Passive_Ambush_Feeder	999	Parasite	999	1	999
	Dino-Group-I-Clade-1_X	pico-parasite	0_10	10_50	Naked	Round	0	Bilateral	Heteroploar	None	Attached	0	None	Myzocytotic	Passive_Ambush_Feeder	999	Parasite	999	1	999
	Dino-Group-I-Clade-2_X	pico-parasite	0_10	10_50	Naked	Round	0	Bilateral	Heteroploar	None	Attached	0	None	Myzocytotic	Passive_Ambush_Feeder	999	Parasite	999	1	999
	Dino-Group-I-Clade-3_X	pico-parasite	0_10	10_50	Naked	Round	0	Bilateral	Heteroploar	None	Attached	0	None	Myzocytotic	Passive_Ambush_Feeder	999	Parasite	999	1	999
	Dino-Group-I-Clade-4_X	pico-parasite	0_10	10_50	Naked	Round	0	Bilateral	Heteroploar	None	Attached	0	None	Myzocytotic	Passive_Ambush_Feeder	999	Parasite	999	1	999
	Dino-Group-I-Clade-5_X	pico-parasite	0_10	10_50	Naked	Round	0	Bilateral	Heteroploar	None	Attached	0	None	Myzocytotic	Passive_Ambush_Feeder	999	Parasite	999	1	999
	Dino-Group-I-Clade-6_X	pico-parasite	0_10	10_50	Naked	Round	0	Bilateral	Heteroploar	None	Attached	0	None	Myzocytotic	Passive_Ambush_Feeder	999	Parasite	999	1	999
	Dino-Group-I-Clade-7_X	pico-parasite	0_10	10_50	Naked	Round	0	Bilateral	Heteroploar	None	Attached	0	None	Myzocytotic	Passive_Ambush_Feeder	999	Parasite	999	1	999
	Dino-Group-I-Clade-8_X	pico-parasite	0_10	10_50	Naked	Round	0	Bilateral	Heteroploar	None	Attached	0	None	Myzocytotic	Passive_Ambush_Feeder	999	Parasite	999	1	999
	Dino-Group-II_XX	pico-parasite	0_10	10_50	Naked	Round	0	Bilateral	Heteroploar	None	Attached	0	None	Myzocytotic	Passive_Ambush_Feeder	999	Parasite	999	1	999
	Dino-Group-II-Clade-1_X	pico-parasite	0_10	10_50	Naked	Round	0	Bilateral	Heteroploar	None	Attached	0	None	Myzocytotic	Passive_Ambush_Feeder	999	Parasite	999	1	999
	Dino-Group-II-Clade-10-and-11_X	pico-parasite	0_10	10_50	Naked	Round	0	Bilateral	Heteroploar	None	Attached	0	None	Myzocytotic	Passive_Ambush_Feeder	999	Parasite	999	1	999
	Dino-Group-II-Clade-12_X	pico-parasite	0_10	10_50	Naked	Round	0	Bilateral	Heteroploar	None	Attached	0	None	Myzocytotic	Passive_Ambush_Feeder	999	Parasite	999	1	999
	Dino-Group-II-Clade-13_X	pico-parasite	0_10	10_50	Naked	Round	0	Bilateral	Heteroploar	None	Attached	0	None	Myzocytotic	Passive_Ambush_Feeder	999	Parasite	999	1	999
	Dino-Group-II-Clade-14_X	pico-parasite	0_10	10_50	Naked	Round	0	Bilateral	Heteroploar	None	Attached	0	None	Myzocytotic	Passive_Ambush_Feeder	999	Parasite	999	1	999
	Dino-Group-II-Clade-15_X	pico-parasite	0_10	10_50	Naked	Round	0	Bilateral	Heteroploar	None	Attached	0	None	Myzocytotic	Passive_Ambush_Feeder	999	Parasite	999	1	999
	Dino-Group-II-Clade-16_X	pico-parasite	0_10	10_50	Naked	Round	0	Bilateral	Heteroploar	None	Attached	0	None	Myzocytotic	Passive_Ambush_Feeder	999	Parasite	999	1	999
	Dino-Group-II-Clade-17_X	pico-parasite	0_10	10_50	Naked	Round	0	Bilateral	Heteroploar	None	Attached	0	None	Myzocytotic	Passive_Ambush_Feeder	999	Parasite	999	1	999
	Dino-Group-II-Clade-19_X	pico-parasite	0_10	10_50	Naked	Round	0	Bilateral	Heteroploar	None	Attached	0	None	Myzocytotic	Passive_Ambush_Feeder	999	Parasite	999	1	999
	Dino-Group-II-Clade-2_X	pico-parasite	0_10	10_50	Naked	Round	0	Bilateral	Heteroploar	None	Attached	0	None	Myzocytotic	Passive_Ambush_Feeder	999	Parasite	999	1	999
	Dino-Group-II-Clade-20_X	pico-parasite	0_10	10_50	Naked	Round	0	Bilateral	Heteroploar	None	Attached	0	None	Myzocytotic	Passive_Ambush_Feeder	999	Parasite	999	1	999
	Dino-Group-II-Clade-21_X	pico-parasite	0_10	10_50	Naked	Round	0	Bilateral	Heteroploar	None	Attached	0	None	Myzocytotic	Passive_Ambush_Feeder	999	Parasite	999	1	999
	Dino-Group-II-Clade-22_X	pico-parasite	0_10	10_50	Naked	Round	0	Bilateral	Heteroploar	None	Attached	0	None	Myzocytotic	Passive_Ambush_Feeder	999	Parasite	999	1	999
	Dino-Group-II-Clade-23_X	pico-parasite	0_10	10_50	Naked	Round	0	Bilateral	Heteroploar	None	Attached	0	None	Myzocytotic	Passive_Ambush_Feeder	999	Parasite	999	1	999
	Dino-Group-II-Clade-25_X	pico-parasite	0_10	10_50	Naked	Round	0	Bilateral	Heteroploar	None	Attached	0	None	Myzocytotic	Passive_Ambush_Feeder	999	Parasite	999	1	999
	Dino-Group-II-Clade-26_X	pico-parasite	0_10	10_50	Naked	Round	0	Bilateral	Heteroploar	None	Attached	0	None	Myzocytotic	Passive_Ambush_Feeder	999	Parasite	999	1	999
	Dino-Group-II-Clade-27_X	pico-parasite	0_10	10_50	Naked	Round	0	Bilateral	Heteroploar	None	Attached	0	None	Myzocytotic	Passive_Ambush_Feeder	999	Parasite	999	1	999
	Dino-Group-II-Clade-29_X	pico-parasite	0_10	10_50	Naked	Round	0	Bilateral	Heteroploar	None	Attached	0	None	Myzocytotic	Passive_Ambush_Feeder	999	Parasite	999	1	999
	Dino-Group-II-Clade-3_X	pico-parasite	0_10	10_50	Naked	Round	0	Bilateral	Heteroploar	None	Attached	0	None	Myzocytotic	Passive_Ambush_Feeder	999	Parasite	999	1	999
	Dino-Group-II-Clade-30_X	pico-parasite	0_10	10_50	Naked	Round	0	Bilateral	Heteroploar	None	Attached	0	None	Myzocytotic	Passive_Ambush_Feeder	999	Parasite	999	1	999
	Dino-Group-II-Clade-31_X	pico-parasite	0_10	10_50	Naked	Round	0	Bilateral	Heteroploar	None	Attached	0	None	Myzocytotic	Passive_Ambush_Feeder	999	Parasite	999	1	999
	Dino-Group-II-Clade-4_X	pico-parasite	0_10	10_50	Naked	Round	0	Bilateral	Heteroploar	None	Attached	0	None	Myzocytotic	Passive_Ambush_Feeder	999	Parasite	999	1	999
	Dino-Group-II-Clade-44_X	pico-parasite	0_10	10_50	Naked	Round	0	Bilateral	Heteroploar	None	Attached	0	None	Myzocytotic	Passive_Ambush_Feeder	999	Parasite	999	1	999
	Dino-Group-II-Clade-5_X	pico-parasite	0_10	10_50	Naked	Round	0	Bilateral	Heteroploar	None	Attached	0	None	Myzocytotic	Passive_Ambush_Feeder	999	Parasite	999	1	999
	Dino-Group-II-Clade-50_X	pico-parasite	0_10	10_50	Naked	Round	0	Bilateral	Heteroploar	None	Attached	0	None	Myzocytotic	Passive_Ambush_Feeder	999	Parasite	999	1	999
	Dino-Group-II-Clade-6_X	pico-parasite	0_10	10_50	Naked	Round	0	Bilateral	Heteroploar	None	Attached	0	None	Myzocytotic	Passive_Ambush_Feeder	999	Parasite	999	1	999
	Dino-Group-II-Clade-7_X	pico-parasite	0_10	10_50	Naked	Round	0	Bilateral	Heteroploar	None	Attached	0	None	Myzocytotic	Passive_Ambush_Feeder	999	Parasite	999	1	999
	Dino-Group-II-Clade-8_X	pico-parasite	0_10	10_50	Naked	Round	0	Bilateral	Heteroploar	None	Attached	0	None	Myzocytotic	Passive_Ambush_Feeder	999	Parasite	999	1	999
	Dino-Group-III_XX	pico-parasite	0_10	10_50	Naked	Round	0	Bilateral	Heteroploar	None	Attached	0	None	Myzocytotic	Passive_Ambush_Feeder	999	Parasite	999	1	999
	Dino-Group-V_XX	pico-parasite	0_10	10_50	Naked	Round	0	Bilateral	Heteroploar	None	Attached	0	None	Myzocytotic	Passive_Ambush_Feeder	999	Parasite	999	1	999
	Dinophyta_XXXX	pico-parasite	0_10	10_50	Naked	Elongated	0	Bilateral	Heteroploar	None	Attached	0	None	Myzocytotic	Passive_Ambush_Feeder	999	Parasite	999	1	Haplontic
	Hematodinium	pico-parasite	0_10	10_50	Naked	Round	0	Bilateral	Heteroploar	Filamentous	Attached	0	None	Myzocytotic	Passive_Ambush_Feeder	999	Parasite	999	1	Haplodiplont
	Syndinium	pico-parasite	0_10	10_50	Naked	Round	0	Bilateral	Heteroploar	None	Attached	0	None	Myzocytotic	Passive_Ambush_Feeder	999	Parasite	999	1	Haplontic
